# Multimodal Data Fusion Reveals Morpho-Genetic Variations in Human Cortical Neurons Associated with Tumor Infiltration

**DOI:** 10.64898/2025.12.26.696632

**Authors:** Yufeng Liu, Zhixi Yun, Lingli Zhang, Wen Ye, Kaifeng Chen, Xiefeng Wang, Mengzhu Ou, Jing Rong, Xiaomin Yang, Lei Mao, Liang Chen, Nan Ji, Yongping You, Chiyuan Ma, Ying Mao, Junxia Zhang, Liwei Zhang, Hanchuan Peng

## Abstract

We introduce **LetsACT** (Light-Electron-Transcriptome synergistic ACTomography), a multimodal integration platform that overcomes the limitations of single-modality data acquisition and analysis of human brain cells while synergistically leveraging the strengths of each modality. Our approach enables the rapid sample preparation, cell injection, imaging, and multimodal integration of large-scale human neuronal datasets at single-cell resolution. By generating initial laser-scanning-microscopy based optical reconstruction of neuron morphologies followed by refining them using electron-microscopy derived morphological priors, we have assembled one of the largest human cortical morphology datasets to date: 8,398 neurons from 58 donors, with high cortical coverage. This platform is then applied to studying morphological impact of tumor infiltration. Pyramidal neurons in glioma-infiltrated tissues display clear volume shrinkage in somas and branches, tapering from the soma to nearby dendritic compartments. By integrating these morphological variations with spatial and bulk transcriptomic profiles, we find that glioblastoma tissues exhibit dysregulation of 15.29% of genes, including overexpression of TERT, whereas infiltrated tissues show 7.74% gene dysregulation, characterized by overexpression of tumor suppressors such as CDKN2A and TP53. Our analysis implies that pyramidal neurons observed in these infiltrated tissues may involve an active defense instead of undergoing passive apoptosis. Our finding also indicates that **LetsACT** establishes a valuable resource for the large-scale, comprehensive morpho-genetic analysis of human tissues.
