## Supplemental Table 1 for "Multimodal Data Fusion Reveals Morpho-Genetic Variations in Human Cortical Neurons Associated with Tumor Infiltration"

### Sheet: tissue_info_eng
Patient_number	Tissue_block_number	Age	Gender	Brain_region	Neuron_number	Hospital	Tumor_Location	Intracranial_Location	Pathological_Diagnosis	Comment	tissue_type
P00001	T001	49	Male	MFG	20	TT	Left frontal lobe/parietal lobe	Middle frontal gyrus near precentral gyrus	Glioblastoma (CNS WHO Grade 4)		Normal
P00002	T001	36	Male	SFG	9	TT	Left frontal lobe/temporal lobe/insular lobe/parietal lobe/bilateral corpus callosum	Body donation (multiple sites)	Glioblastoma (CNS WHO Grade 4)	From body donation	Normal
P00003	T001	49	Female	IPL-near-AG	154	TT	Right thalamus	Inferior parietal lobule near angular gyrus	Diffuse low-grade glioma (CNS WHO Grade 1-2)		Normal
P00003	T002	49	Female	IPL-near-AG	16	TT	Right thalamus	Inferior parietal lobule near angular gyrus	Diffuse low-grade glioma (CNS WHO Grade 1-2)		Normal
P00004	T001	71	Female	IFG	2	TT	Right temporal lobe/insular lobe	Inferior frontal gyrus near lateral fissure	Glioblastoma (CNS WHO Grade 4)		Normal
P00005	T001	36	Female	MFG	259	TT	Right frontal lobe	Middle frontal gyrus	Diffuse hemispheric glioma/H3G34-mutant (CNS WHO Grade 4)		Normal
P00006	T001	63	Male	STG	146	TT	Right temporal lobe	Middle part of superior temporal gyrus	Glioblastoma (Grade IV)		Normal
P00007	T001	35	Female	MTG	20	TT	Left middle cranial fossa floor (temporal pole)	Anterior part of middle temporal gyrus	Epidermoid cyst	Hepatitis B carrier	Normal
P00008	T001	47	Female	PL.L	47	TT	Left parietal lobe/occipital lobe/corpus callosum	Left parietal lobe	Glioblastoma (CNS WHO Grade 4)		Normal
P00008	T002	47	Female	PL.L	10	TT	Left parietal lobe/occipital lobe/corpus callosum	Left parietal lobe	Glioblastoma (CNS WHO Grade 4)		Normal
P00009	T001	46	Male	SFG	13	TT	Left frontal lobe/cingulate gyrus/corpus callosum	Anterior part of superior frontal gyrus	Astrocytoma/IDH-mutant (CNS WHO Grade 4)		Normal
P00010	T001	41	Male	TP	264	TT	Left temporal lobe	Temporal pole	Diffuse astrocytoma (CNS WHO Grade 2)		Normal
P00011	T001	42	Female	STG-AP	28	TT	Right temporal lobe/hippocampus	Anterior pole of superior temporal gyrus	Right hippocampal brain tissue fragments/please consider clinical context/pathology unclear		Normal
P00012	T001	28	Female	PL	2	TT	Right lateral ventricle	Parietal lobe	Subependymoma (CNS WHO Grade 1)		Normal
P00013	T002	18	Male	S(M)FG.R	14	TT	Right frontal lobe/cingulate gyrus/anterior part of corpus callosum	Right frontal-anterior-area 9-10-superior frontal gyrus+most anterior part of middle frontal gyrus	Diffuse pediatric-type high-grade glioma/H3-wildtype and IDH-wildtype/RTK1 subtype (CNS WHO Grade 4)		Normal
P00014	T001	34	Male	MFG.R	256	TT	Right lateral ventricle	Right middle frontal gyrus	Central neurocytoma (CNS WHO Grade 2)		Normal
P00015	T003	65	Female	(X)FG	14	TT	Right frontal lobe	Right lateral frontal lobe near temporal lobe	Brain metastatic carcinoma	History of mediastinal small cell carcinoma for 9 months/previously received radiochemotherapy	Normal
P00016	T001	55	Male	OL.L	1	TT	Left parietal lobe	Left occipital lobe	Glioblastoma (CNS WHO Grade 4)		Normal
P00017	T001	71	Male	IFG.R	1	TT	Left frontal lobe/temporal lobe/insular lobe/hippocampus	Right inferior frontal gyrus-anterior to lateral fissure	Glioblastoma/NOS (CNS WHO Grade 4)		Normal
P00018	T001	41	Female	PL.L	183	TT	Left lateral ventricle	Left parietal lobe	Fibroblastic meningioma (CNS WHO Grade 1)		Normal
P00019	T002	67	Female	FP.R	359	TT	Right frontal lobe/basal ganglia/corpus callosum	Right frontal pole	Oligodendroglioma/IDH-mutant with 1p/19q codeletion (CNS WHO Grade 3)		Normal
P00019	T003	67	Female	SFG.R	214	TT	Right frontal lobe/basal ganglia/corpus callosum	Lateral part of right superior frontal gyrus	Oligodendroglioma/IDH-mutant with 1p/19q codeletion (CNS WHO Grade 3)		Normal
P00020	T001	39	Female	OL.R	193	TT	Right lateral ventricle body-trigone area/right parietal lobe/corpus callosum body	Right occipital lobe	Astrocytoma/IDH-mutant (CNS WHO Grade 4)		Normal
P00020	T002	39	Female	OL.R	8	TT	Right lateral ventricle body-trigone area/right parietal lobe/corpus callosum body	Right occipital lobe	Astrocytoma/IDH-mutant (CNS WHO Grade 4)		Normal
P00021	T001	42	Female	FL.R	374	TT	Right lateral ventricle and third ventricle	Right frontal lobe	Central neurocytoma with liponeurocytoma change (CNS WHO Grade 2)		Normal
P00022	T002	54	Male	TP.L	4	TT	Left temporal lobe	Left temporal pole	Glioblastoma (CNS WHO Grade 4)	Taken from the pathway to the tumor/may contain tumor tissue	Normal
P00023	T001	70	Male	M(I)FG.L	81	TT	Left thalamus/basal ganglia area	Left middle and inferior frontal gyrus	Glioblastoma (CNS WHO Grade 4)	Tissue block is very deep	Normal
P00024	T001	48	Male	FP.L;FL.L	24	TT	Left frontal lobe	Cortical surface of tumor in left frontal lobe: 3 left frontal lobe anterior	Glioblastoma (CNS WHO Grade 4)		Normal
P00025	T001	36	Female	TL.L	87	TT	Left frontotemporal insular lobe/thalamus and lateral periventricular area	Posterior left temporal lobe (above tumor)	Glioblastoma (CNS WHO Grade 4)		Normal
P00025	T002	36	Female	TL.L	410	TT	Left frontotemporal insular lobe/thalamus and lateral periventricular area	Posterior left temporal lobe (behind tumor)	Glioblastoma (CNS WHO Grade 4)		Normal
P00026	T001	49	Female	FL.R	638	TT	Bilateral frontal lobes/genu of corpus callosum	Right frontal lobe	Diffuse high-grade glioma/NEC (CNS WHO Grade 3)		Normal
P00027	T001	46	Male	S(M)TG.R	33	TT	Right frontotemporal insular lobe and basal ganglia	Right middle and superior temporal gyrus near lateral fissure	Astrocytoma/IDH-mutant (CNS WHO Grade 2)		Normal
P00027	T002	46	Male	IFG.R	4	TT	Right frontotemporal insular lobe and basal ganglia	Right inferior frontal gyrus near lateral fissure	Astrocytoma/IDH-mutant (CNS WHO Grade 2)		Normal
P00028	T001	73	Male	TL.R	400	TT	Right temporal lobe/insular lobe	Right temporal lobe near temporal side	Glioblastoma (CNS WHO Grade 4)	Supine position with head turned left	Normal
P00028	T002	73	Male	FL.R	139	TT	Right temporal lobe/insular lobe	Right frontal lobe (from fistula)	Glioblastoma (CNS WHO Grade 4)		Normal
P00029	T001	67	Male	FL.L	616	TT	Left frontal lobe/hippocampus	Left frontal lobe (from fistula)	Glioblastoma (CNS WHO Grade 4)	Supine position with head straight	Normal
P00031	T002	48	Male	TL.R	525	TT	Right temporal lobe	Cortex above right temporal lobe lesion	Glioblastoma (CNS WHO Grade 4)		Normal
P00032	T001	65	Male	PL.L_OL.L	199	TT	Left occipital lobe/splenium of corpus callosum	Cortex above left parieto-occipital lesion	Glioblastoma (CNS WHO Grade 4)		Normal
P00033	T001	75	Male	S(M,I)TG	13	JZ	Left temporal pole	Superior temporal gyrus anterior part-middle temporal gyrus-inferior temporal gyrus (gray matter-white matter)	No pathology/brain trauma		Normal
P00034	T001	21	Male	SFG.R	82	JZ	Multiple intracranial lesions (left and right frontal lobes)	Right superior frontal gyrus	--		Normal
P00037	T001	59	Female	STG.R	1	JZ	Right temporal lobe/insular lobe	Right superior temporal gyrus (with tumor tissue)	--		Normal+Tumor?
P00040	T001	29	Male	MTG.L	163	JSP	Left deep temporal lobe (hippocampus/amygdala)	Left middle temporal gyrus anterior part cortex	Cavernous hemangioma		Normal
P00041	T001	43	Male	TL.R	520	JSP	Right deep temporal lobe (hippocampal gyrus)	Right temporal lobe cortex	Glioblastoma		Normal
P00044	T001	52	Male	S(M)TG.L	7	JZ	Left temporal lobe	Left superior temporal gyrus anterior part-middle temporal gyrus anterior part (gray matter-white matter)	Left middle cranial fossa floor epidermoid cyst		Normal
P00046	T001	50	Female	IPL.L	2	JSP	Right lateral ventricle trigone area	Right inferior parietal lobule posterior part cortex	Meningioma		Normal
P00047	T001	55	Male	TL.R	13	JZ	Right temporal lobe	Right temporal lobe	Right middle cranial fossa floor schwannoma		Normal
P00048	T001	25	Female	TL.R	294	TT	Right temporal lobe/frontal lobe	Right temporal lobe	Astrocytoma/IDH-mutant (CNS WHO Grade 2)		Normal
P00051	T001	36	Male	TL.R	27	TT	Right frontal lobe/temporal lobe/insular lobe	Right temporal lobe	Astrocytoma/IDH-mutant (CNS WHO Grade 2)		Normal
P00051	T002	36	Male	FL.R	143	TT	Right frontal lobe/temporal lobe/insular lobe	Right frontal lobe	Astrocytoma/IDH-mutant (CNS WHO Grade 2)		Normal
P00053	T001	68	Male	TL.R	266	JZ	None	Right temporal lobe	Cerebrovascular malformation​​	Non-tumor patient/patient with cerebrovascular malformation	Normal
P00055	T003	55	Female	OL.L	46	TT	Left temporal lobe/parietal lobe/occipital lobe	Left occipital lobe visual cortex	Glioblastoma (CNS WHO Grade 4)		Normal
P00057	T001	50	Female	TL.L	318	JSP	Left temporal lobe and above pituitary stalk	Left temporal lobe cortex	Pilocytic astrocytoma WHO Grade 1		Normal
P00059	T001	29	Female	PL.L	13	TT	Left lateral ventricle trigone area	Left parietal lobe (from fistula)	Astrocytoma/IDH-mutant (CNS WHO Grade 4)		Normal
P00061	T001	56	Male	MTG.R	349	JSP	Bilateral lateral ventricles/third and fourth ventricles	Right middle frontal gyrus cortex	Malignant lymphoma/NK/T cell lymphoma		Normal
P00062	T001	58	Male	TL.L	36	JSP	Left temporal lobe	Left temporal lobe cortex	Glioblastoma/WHO Grade 4		Infiltrated
P00064	T001	40	Female	TL.L	6	JSP	Left frontotemporal lobe	Left temporal lobe cortex	High-grade glioma/histologically at least grade 3		Infiltrated
P00065	T001	39	Male	PL.L_OL.L	74	JSP	Midline of third ventricle	Left parieto-occipital cortex	Mixed germ cell tumor (germinoma + mature adipose component)		Normal
P00066	T001	20	Male	PL.L_OL.L	96	JSP	Left parietal lobe paramedian mass involving corpus callosum	Left parieto-occipital cortex	Glioblastoma		Infiltrated
P00067	T001	22	Female	TL.L	139	HS	Left temporal lobe	Left temporal lobe	(Left temporal) partial area with disorganized cortical neurons/abnormal neurons seen/with gliosis/consistent with focal cortical dysplasia FCD type IIa. (Hippocampus) Neuronal degeneration/loss/and significant gliosis		Uncertain
P00068	T001	63	Female	TL.L	5	JSP	Left temporal base	Normal cortex of left temporal lobe base	Atypical meningioma		Normal
P00069	T001	68	Male	OL.R	3	JSP	Right parietal lobe	Right occipital lobe cortex	Squamous cell carcinoma		Normal
P00070	T001	71	Female	TL.L	6	JSP	Left temporal lobe	Left temporal lobe cortex	Meningioma		Normal
P00076	T001	69	Male	OL.R	5	JSP	Right parieto-occipital lobe	Right occipital lobe cortex	Glioblastoma		Infiltrated
P00077	T001	59	Male	FL_TL.L	2	JSP	Right frontotemporal insular lobe and right part of midbrain/left frontal lobe	Right frontotemporal cortex	High-grade glioma with primitive neuronal component		Infiltrated
P00079	T001	55	Male	OL.R	1	JSP	Corpus callosum	Right occipital lobe cortex	Glioblastoma		Normal
P00080	T001	54	Female	FL.L	1	JSP	Mass adjacent to left frontal falx cerebri and frontal lobe	Left frontal lobe cortex	Glioblastoma		Infiltrated
